# Evidence of microglial involvement in the childhood abuse-associated increase in perineuronal nets in the ventromedial prefrontal cortex

**DOI:** 10.1101/2024.03.08.584135

**Authors:** Claudia Belliveau, Reza Rahimian, Gohar Fakhfouri, Clémentine Hosdey, Sophie Simard, Maria Antonietta Davoli, Dominique Mirault, Bruno Giros, Gustavo Turecki, Naguib Mechawar

**Author notes:** Corresponding Author: Naguib Mechawar, PhD, Douglas Mental Health University Institute, Department of Psychiatry, McGill University. shared first authorship (Claudia Belliveau, Reza Rahimian).

## Abstract

Microglia, known for their diverse roles in the central nervous system, have recently been recognized for their involvement in degrading the extracellular matrix. Perineuronal nets (PNNs), a specialized form of this matrix, are crucial for stabilizing neuronal connections and constraining plasticity. Our group recently reported increased PNN densities in the ventromedial prefrontal cortex (vmPFC) of depressed individuals that died by suicide in adulthood after experiencing childhood abuse (DS-CA) compared to matched controls. To explore potential underlying mechanisms, we employed a comprehensive approach in similar postmortem vmPFC samples, combining a human matrix metalloproteinase and chemokine array, isolation of CD11b-positive microglia and enzyme-linked immunosorbent assays (ELISA). Our findings indicate a significant downregulation of matrix metalloproteinase (MMP)-9 and tissue inhibitors of metalloproteinases (TIMP)-2 in both whole vmPFC grey matter and isolated microglial cells from DS-CA samples. Furthermore, our experiments reveal that a history of child abuse is associated with diminished levels of microglial CX3CR1 and IL33R in both vmPFC whole lysate and CD11b isolated cells. However, levels of the CX3CR1 ligand, CX3CL1 (Fractalkine), did not differ between groups. While these data suggest potential long-lasting alterations in microglial markers in the vmPFC of individuals exposed to severe childhood adversity, direct functional assessments were not conducted. Nonetheless, these findings offer insight into how childhood abuse may contribute to PNN alterations via microglial-related mechanisms.

**Graphical Abstract:** 
