## Supplementary File 2 for "Evidence of microglial involvement in the childhood abuse-associated increase in perineuronal nets in the ventromedial prefrontal cortex": PNN_Microglia_results.xlsx

### Sheet: Distance ROI1 PNNPV
PNN-type and ID	Microglia ID	Distance (µm)	Subject			under 10	10 < x < 20	20 < x < 30	30 < x < 40	40 < x < 50
PNNPV - ROI1#1	Microglia - ROI1#29	44.464	s581		s581	1	0	1	3	2
PNNPV - ROI1#2	Microglia - ROI1#94	25.0793	s581		s512	1	2	1	3	4
PNNPV - ROI1#2	Microglia - ROI1#95	37.86	s581		s533	0	0	0	0	0
PNNPV - ROI1#3	Microglia - ROI1#147	45.1749	s581		s509	0	0	1	1	1
PNNPV - ROI1#4	Microglia - ROI1#198	5.86941	s581		s471	0	0	2	0	1
PNNPV - ROI1#5	Microglia - ROI1#187	39.2237	s581		s537	0	3	2	0	3
PNNPV - ROI1#6	Microglia - ROI1#54	39.58	s581		s578	1	1	1	5	5
PNNPV - ROI1#1	Microglia - ROI1#29	46.789	s512		s527	0	0	0	0	0
PNNPV - ROI1#1	Microglia - ROI1#30	36.1876	s512
PNNPV - ROI1#3	Microglia - ROI1#40	13.8928	s512
PNNPV - ROI1#3	Microglia - ROI1#43	46.64	s512
PNNPV - ROI1#4	Microglia - ROI1#78	12.8222	s512
PNNPV - ROI1#5	Microglia - ROI1#97	38.5156	s512
PNNPV - ROI1#5	Microglia - ROI1#98	49.3916	s512
PNNPV - ROI1#6	Microglia - ROI1#108	44.4387	s512
PNNPV - ROI1#7	Microglia - ROI1#131	2.94109	s512
PNNPV - ROI1#7	Microglia - ROI1#133	26.5669	s512
PNNPV - ROI1#8	Microglia - ROI1#131	36.305	s512
PNNPV - ROI1#2	Microglia - ROI1#87	45.8068	s509
PNNPV - ROI1#4	Microglia - ROI1#101	24.6895	s509
PNNPV - ROI1#5	Microglia - ROI1#59	34.5013	s509
PNNPV - ROI1#4	Microglia - ROI1#175	22.9456	s471
PNNPV - ROI1#4	Microglia - ROI1#176	43.7312	s471
PNNPV - ROI1#5	Microglia - ROI1#211	21.606	s471
PNNPV - ROI1#1	Microglia - ROI1#1	25.6827	s537
PNNPV - ROI1#2	Microglia - ROI1#5	14.5523	s537
PNNPV - ROI1#3	Microglia - ROI1#15	13.3034	s537
PNNPV - ROI1#4	Microglia - ROI1#22	27.7838	s537
PNNPV - ROI1#7	Microglia - ROI1#26	10.6607	s537
PNNPV - ROI1#12	Microglia - ROI1#87	46.8817	s537
PNNPV - ROI1#12	Microglia - ROI1#88	40.6669	s537
PNNPV - ROI1#13	Microglia - ROI1#4	40.5276	s537
PNNPV - ROI1#2	Microglia - ROI1#1	11.1018	s578
PNNPV - ROI1#4	Microglia - ROI1#8	30.6235	s578
PNNPV - ROI1#5	Microglia - ROI1#14	45.2994	s578
PNNPV - ROI1#6	Microglia - ROI1#27	39.1717	s578
PNNPV - ROI1#7	Microglia - ROI1#28	41.555	s578
PNNPV - ROI1#9	Microglia - ROI1#49	40.806	s578
PNNPV - ROI1#11	Microglia - ROI1#57	22.7706	s578
PNNPV - ROI1#14	Microglia - ROI1#93	7.46324	s578
PNNPV - ROI1#15	Microglia - ROI1#101	35.4938	s578
PNNPV - ROI1#15	Microglia - ROI1#102	48.4827	s578
PNNPV - ROI1#16	Microglia - ROI1#104	34.3141	s578
PNNPV - ROI1#17	Microglia - ROI1#33	41.3401	s578
PNNPV - ROI1#18	Microglia - ROI1#88	32.9548	s578

### Sheet: Distance ROI1 PNNother
PNN-type and ID	Microglia ID	Distance (µm)	Subject			under 10	10 < x < 20	20 < x < 30	30 < x < 40	40 < x < 50
PNNOTHER - ROI1#1	Microglia - ROI1#17	32.5592	s581		s581	0	2	2	5	7
PNNOTHER - ROI1#5	Microglia - ROI1#54	40.455	s581		s512	1	2	3	7	3
PNNOTHER - ROI1#6	Microglia - ROI1#99	16.1137	s581		s533	0	2	0	5	7
PNNOTHER - ROI1#7	Microglia - ROI1#65	15.5438	s581		s509	0	1	0	4	2
PNNOTHER - ROI1#9	Microglia - ROI1#87	34.5743	s581		s471	0	0	1	1	3
PNNOTHER - ROI1#10	Microglia - ROI1#106	37.2136	s581		s537	1	1	1	1	1
PNNOTHER - ROI1#10	Microglia - ROI1#127	47.0714	s581		s578	0	1	0	2	3
PNNOTHER - ROI1#12	Microglia - ROI1#174	22.9993	s581		s527	0	2	2	7	2
PNNOTHER - ROI1#12	Microglia - ROI1#175	41.9372	s581
PNNOTHER - ROI1#12	Microglia - ROI1#181	49.1452	s581
PNNOTHER - ROI1#13	Microglia - ROI1#177	27.8649	s581
PNNOTHER - ROI1#14	Microglia - ROI1#188	47.0523	s581
PNNOTHER - ROI1#14	Microglia - ROI1#208	42.0739	s581
PNNOTHER - ROI1#16	Microglia - ROI1#180	38.1849	s581
PNNOTHER - ROI1#16	Microglia - ROI1#212	44.2041	s581
PNNOTHER - ROI1#17	Microglia - ROI1#219	37.8465	s581
PNNOTHER - ROI1#1	Microglia - ROI1#9	37.7068	s512
PNNOTHER - ROI1#4	Microglia - ROI1#31	2.51794	s512
PNNOTHER - ROI1#5	Microglia - ROI1#36	37.9057	s512
PNNOTHER - ROI1#8	Microglia - ROI1#42	35.8712	s512
PNNOTHER - ROI1#9	Microglia - ROI1#47	37.9348	s512
PNNOTHER - ROI1#10	Microglia - ROI1#50	23.9942	s512
PNNOTHER - ROI1#11	Microglia - ROI1#54	43.5611	s512
PNNOTHER - ROI1#13	Microglia - ROI1#76	31.5484	s512
PNNOTHER - ROI1#14	Microglia - ROI1#78	13.5074	s512
PNNOTHER - ROI1#15	Microglia - ROI1#81	37.0304	s512
PNNOTHER - ROI1#16	Microglia - ROI1#90	14.3391	s512
PNNOTHER - ROI1#17	Microglia - ROI1#99	24.78	s512
PNNOTHER - ROI1#18	Microglia - ROI1#94	44.5926	s512
PNNOTHER - ROI1#18	Microglia - ROI1#95	42.9382	s512
PNNOTHER - ROI1#21	Microglia - ROI1#108	39.294	s512
PNNOTHER - ROI1#22	Microglia - ROI1#117	22.8468	s512
PNNOTHER - ROI1#1	Microglia - ROI1#5	31.6267	s533
PNNOTHER - ROI1#2	Microglia - ROI1#7	48.6236	s533
PNNOTHER - ROI1#4	Microglia - ROI1#24	36.2035	s533
PNNOTHER - ROI1#5	Microglia - ROI1#46	44.1108	s533
PNNOTHER - ROI1#5	Microglia - ROI1#48	17.1817	s533
PNNOTHER - ROI1#6	Microglia - ROI1#26	19.4258	s533
PNNOTHER - ROI1#7	Microglia - ROI1#47	47.4958	s533
PNNOTHER - ROI1#8	Microglia - ROI1#67	46.8125	s533
PNNOTHER - ROI1#9	Microglia - ROI1#5	39.8246	s533
PNNOTHER - ROI1#12	Microglia - ROI1#142	34.4768	s533
PNNOTHER - ROI1#12	Microglia - ROI1#145	44.3732	s533
PNNOTHER - ROI1#13	Microglia - ROI1#141	33.181	s533
PNNOTHER - ROI1#14	Microglia - ROI1#177	46.3897	s533
PNNOTHER - ROI1#15	Microglia - ROI1#163	42.8621	s533
PNNOTHER - ROI1#1	Microglia - ROI1#6	12.6921	s509
PNNOTHER - ROI1#1	Microglia - ROI1#7	34.7507	s509
PNNOTHER - ROI1#2	Microglia - ROI1#19	44.4704	s509
PNNOTHER - ROI1#4	Microglia - ROI1#61	30.4637	s509
PNNOTHER - ROI1#5	Microglia - ROI1#64	42.4157	s509
PNNOTHER - ROI1#6	Microglia - ROI1#64	33.4054	s509
PNNOTHER - ROI1#8	Microglia - ROI1#130	34.6192	s509
PNNOTHER - ROI1#1	Microglia - ROI1#15	49.6427	s471
PNNOTHER - ROI1#2	Microglia - ROI1#54	49.2	s471
PNNOTHER - ROI1#3	Microglia - ROI1#131	31.1464	s471
PNNOTHER - ROI1#5	Microglia - ROI1#228	44.2868	s471
PNNOTHER - ROI1#5	Microglia - ROI1#229	24.9112	s471
PNNOTHER - ROI1#2	Microglia - ROI1#13	38.7553	s537
PNNOTHER - ROI1#6	Microglia - ROI1#31	13.4093	s537
PNNOTHER - ROI1#7	Microglia - ROI1#33	43.9386	s537
PNNOTHER - ROI1#13	Microglia - ROI1#78	27.8641	s537
PNNOTHER - ROI1#15	Microglia - ROI1#58	7.47262	s537
PNNOTHER - ROI1#1	Microglia - ROI1#107	37.3	s578
PNNOTHER - ROI1#2	Microglia - ROI1#23	42.9	s578
PNNOTHER - ROI1#3	Microglia - ROI1#15	10.5171	s578
PNNOTHER - ROI1#6	Microglia - ROI1#57	45.5268	s578
PNNOTHER - ROI1#8	Microglia - ROI1#76	40.4052	s578
PNNOTHER - ROI1#8	Microglia - ROI1#77	37.8737	s578
PNNOTHER - ROI1#5	Microglia - ROI1#110	14.3136	s527
PNNOTHER - ROI1#5	Microglia - ROI1#113	33.3024	s527
PNNOTHER - ROI1#6	Microglia - ROI1#108	19.4641	s527
PNNOTHER - ROI1#9	Microglia - ROI1#96	28.3087	s527
PNNOTHER - ROI1#10	Microglia - ROI1#95	33.1652	s527
PNNOTHER - ROI1#11	Microglia - ROI1#95	40.502	s527
PNNOTHER - ROI1#14	Microglia - ROI1#66	39.2326	s527
PNNOTHER - ROI1#16	Microglia - ROI1#39	38.9117	s527
PNNOTHER - ROI1#18	Microglia - ROI1#30	42.1998	s527
PNNOTHER - ROI1#18	Microglia - ROI1#58	34.0147	s527
PNNOTHER - ROI1#19	Microglia - ROI1#35	33.4773	s527
PNNOTHER - ROI1#23	Microglia - ROI1#10	28.5449	s527
PNNOTHER - ROI1#23	Microglia - ROI1#151	32.8344	s527

### Sheet: Distance ROI2 PNNPV
PNN-type and ID	Microglia ID	Distance (µm)	Subject			under 10	10 < x < 20	20 < x < 30	30 < x < 40	40 < x < 50
PNNPV - ROI2#1	Microglia - ROI2#191	11.3137	s581		s581	0	2	0	0	1
PNNPV - ROI2#2	Microglia - ROI2#105	46.7133	s581		s512	0	1	2	2	3
PNNPV - ROI2#2	Microglia - ROI2#109	15.8256	s581		s533	0	0	0	0	1
PNNPV - ROI2#2	Microglia - ROI2#16	38.5389	s512		s509	0	0	1	1	1
PNNPV - ROI2#2	Microglia - ROI2#17	26.9809	s512		s471	0	1	1	0	0
PNNPV - ROI2#3	Microglia - ROI2#65	46.8603	s512		s537	0	0	2	0	1
PNNPV - ROI2#5	Microglia - ROI2#111	49.4398	s512		s578	0	3	1	1	2
PNNPV - ROI2#5	Microglia - ROI2#124	48.8365	s512		s527	0	0	0	0	0
PNNPV - ROI2#8	Microglia - ROI2#188	15.7191	s512
PNNPV - ROI2#8	Microglia - ROI2#190	30.536	s512
PNNPV - ROI2#10	Microglia - ROI2#226	29.1139	s512
PNNPV - ROI2#1	Microglia - ROI2#8	41.1458	s533
PNNPV - ROI2#1	Microglia - ROI2#24	27.6029	s509
PNNPV - ROI2#7	Microglia - ROI2#102	30.2015	s509
PNNPV - ROI2#9	Microglia - ROI2#125	41.6923	s509
PNNPV - ROI2#1	Microglia - ROI2#26	25.1002	s471
PNNPV - ROI2#3	Microglia - ROI2#90	11.6039	s471
PNNPV - ROI2#1	Microglia - ROI2#12	25.8861	s537
PNNPV - ROI2#3	Microglia - ROI2#23	25.4031	s537
PNNPV - ROI2#5	Microglia - ROI2#70	46.0214	s537
PNNPV - ROI2#1	Microglia - ROI2#24	35.2363	s578
PNNPV - ROI2#3	Microglia - ROI2#74	18.1077	s578
PNNPV - ROI2#4	Microglia - ROI2#85	10.008	s578
PNNPV - ROI2#5	Microglia - ROI2#85	43.7082	s578
PNNPV - ROI2#6	Microglia - ROI2#115	28.1016	s578
PNNPV - ROI2#9	Microglia - ROI2#165	10.1045	s578
PNNPV - ROI2#10	Microglia - ROI2#109	42.9787	s578

### Sheet: Distance ROI2 PNNother
PNN-type and ID	Microglia ID	Distance (µm)	Subject			under 10	10 < x < 20	20 < x < 30	30 < x < 40	40 < x < 50
PNNOTHER - ROI2#2	Microglia - ROI2#23	42.1673	s581		s581	1	1	2	6	6
PNNOTHER - ROI2#4	Microglia - ROI2#60	44.701	s581		s512	2	2	4	3	8
PNNOTHER - ROI2#8	Microglia - ROI2#50	40.302	s581		s533	2	3	3	0	1
PNNOTHER - ROI2#9	Microglia - ROI2#51	25.449	s581		s509	1	0	0	1	3
PNNOTHER - ROI2#11	Microglia - ROI2#74	34.0689	s581		s471	1	2	2	4	7
PNNOTHER - ROI2#12	Microglia - ROI2#107	34.3111	s581		s537	0	0	2	1	1
PNNOTHER - ROI2#15	Microglia - ROI2#162	36.6891	s581		s578	0	1	2	4	3
PNNOTHER - ROI2#16	Microglia - ROI2#121	40.1071	s581		s527	0	0	1	1	5
PNNOTHER - ROI2#16	Microglia - ROI2#122	34.176	s581
PNNOTHER - ROI2#17	Microglia - ROI2#152	16.1227	s581
PNNOTHER - ROI2#19	Microglia - ROI2#141	7.83901	s581
PNNOTHER - ROI2#20	Microglia - ROI2#184	39.6425	s581
PNNOTHER - ROI2#20	Microglia - ROI2#189	48.0213	s581
PNNOTHER - ROI2#21	Microglia - ROI2#183	32.4197	s581
PNNOTHER - ROI2#21	Microglia - ROI2#184	49.9317	s581
PNNOTHER - ROI2#22	Microglia - ROI2#187	25.9417	s581
PNNOTHER - ROI2#2	Microglia - ROI2#22	24.5862	s512
PNNOTHER - ROI2#4	Microglia - ROI2#11	43.9638	s512
PNNOTHER - ROI2#4	Microglia - ROI2#13	3.62353	s512
PNNOTHER - ROI2#5	Microglia - ROI2#24	46.5354	s512
PNNOTHER - ROI2#5	Microglia - ROI2#25	46.5597	s512
PNNOTHER - ROI2#7	Microglia - ROI2#84	44.6593	s512
PNNOTHER - ROI2#7	Microglia - ROI2#85	47.0287	s512
PNNOTHER - ROI2#8	Microglia - ROI2#80	41.6083	s512
PNNOTHER - ROI2#11	Microglia - ROI2#58	30.0707	s512
PNNOTHER - ROI2#11	Microglia - ROI2#61	25.3393	s512
PNNOTHER - ROI2#12	Microglia - ROI2#59	31.1448	s512
PNNOTHER - ROI2#12	Microglia - ROI2#60	37.1497	s512
PNNOTHER - ROI2#12	Microglia - ROI2#61	29.4002	s512
PNNOTHER - ROI2#14	Microglia - ROI2#129	46.58	s512
PNNOTHER - ROI2#18	Microglia - ROI2#161	18.206	s512
PNNOTHER - ROI2#18	Microglia - ROI2#162	23.3976	s512
PNNOTHER - ROI2#20	Microglia - ROI2#199	15.3444	s512
PNNOTHER - ROI2#22	Microglia - ROI2#213	40.5771	s512
PNNOTHER - ROI2#23	Microglia - ROI2#236	6.4846	s512
PNNOTHER - ROI2#1	Microglia - ROI2#4	18.9011	s533
PNNOTHER - ROI2#1	Microglia - ROI2#5	29.5325	s533
PNNOTHER - ROI2#2	Microglia - ROI2#12	7.50733	s533
PNNOTHER - ROI2#3	Microglia - ROI2#54	28.4839	s533
PNNOTHER - ROI2#3	Microglia - ROI2#55	7.78781	s533
PNNOTHER - ROI2#4	Microglia - ROI2#59	12.5483	s533
PNNOTHER - ROI2#5	Microglia - ROI2#61	19.64	s533
PNNOTHER - ROI2#6	Microglia - ROI2#61	28.7904	s533
PNNOTHER - ROI2#10	Microglia - ROI2#82	40.4802	s533
PNNOTHER - ROI2#1	Microglia - ROI2#7	8.31986	s509
PNNOTHER - ROI2#5	Microglia - ROI2#127	44.7404	s509
PNNOTHER - ROI2#6	Microglia - ROI2#130	45.4587	s509
PNNOTHER - ROI2#10	Microglia - ROI2#171	32.9055	s509
PNNOTHER - ROI2#13	Microglia - ROI2#240	43.5115	s509
PNNOTHER - ROI2#1	Microglia - ROI2#26	34.5676	s471
PNNOTHER - ROI2#3	Microglia - ROI2#17	29.4593	s471
PNNOTHER - ROI2#3	Microglia - ROI2#19	6.22415	s471
PNNOTHER - ROI2#3	Microglia - ROI2#21	49.6017	s471
PNNOTHER - ROI2#5	Microglia - ROI2#11	44.4065	s471
PNNOTHER - ROI2#6	Microglia - ROI2#67	30.5	s471
PNNOTHER - ROI2#6	Microglia - ROI2#71	49.488	s471
PNNOTHER - ROI2#7	Microglia - ROI2#76	42.5988	s471
PNNOTHER - ROI2#7	Microglia - ROI2#77	12.5096	s471
PNNOTHER - ROI2#8	Microglia - ROI2#77	37.4787	s471
PNNOTHER - ROI2#8	Microglia - ROI2#78	21.2608	s471
PNNOTHER - ROI2#10	Microglia - ROI2#123	31.6621	s471
PNNOTHER - ROI2#14	Microglia - ROI2#96	47.9663	s471
PNNOTHER - ROI2#14	Microglia - ROI2#97	43.8098	s471
PNNOTHER - ROI2#16	Microglia - ROI2#130	49.3114	s471
PNNOTHER - ROI2#18	Microglia - ROI2#131	18.9283	s471
PNNOTHER - ROI2#1	Microglia - ROI2#21	28.7237	s537
PNNOTHER - ROI2#5	Microglia - ROI2#56	45.1453	s537
PNNOTHER - ROI2#7	Microglia - ROI2#67	24.9201	s537
PNNOTHER - ROI2#7	Microglia - ROI2#68	32.3014	s537
PNNOTHER - ROI2#1	Microglia - ROI2#36	22.4415	s578
PNNOTHER - ROI2#1	Microglia - ROI2#37	43.1045	s578
PNNOTHER - ROI2#2	Microglia - ROI2#4	37.8572	s578
PNNOTHER - ROI2#2	Microglia - ROI2#8	45.6158	s578
PNNOTHER - ROI2#4	Microglia - ROI2#65	49.5066	s578
PNNOTHER - ROI2#4	Microglia - ROI2#66	14.1315	s578
PNNOTHER - ROI2#5	Microglia - ROI2#102	24.8888	s578
PNNOTHER - ROI2#5	Microglia - ROI2#103	39.984	s578
PNNOTHER - ROI2#7	Microglia - ROI2#117	32.6497	s578
PNNOTHER - ROI2#8	Microglia - ROI2#121	34.9961	s578
PNNOTHER - ROI2#5	Microglia - ROI2#196	49.3585	s527
PNNOTHER - ROI2#7	Microglia - ROI2#44	44.006	s527
PNNOTHER - ROI2#10	Microglia - ROI2#58	41.8007	s527
PNNOTHER - ROI2#17	Microglia - ROI2#169	43.9222	s527
PNNOTHER - ROI2#17	Microglia - ROI2#170	24.78	s527
PNNOTHER - ROI2#19	Microglia - ROI2#173	45.6195	s527
PNNOTHER - ROI2#19	Microglia - ROI2#174	31.2271	s527
